# The functional impact of rare variation across the regulatory cascade

**DOI:** 10.1101/2022.09.07.507008

**Authors:** Taibo Li, Nicole Ferraro, Benjamin J. Strober, Francois Aguet, Silva Kasela, Marios Arvanitis, Bohan Ni, Laurens van de Wiel, Elliot Hershberg, Kristin Ardlie, Dan E. Arking, Rebecca L. Beer, Jennifer Brody, Thomas W Blackwell, Clary Clish, Stacey Gabriel, Robert Gerszten, Xiuqing Guo, Namrata Gupta, W. Craig Johnson, Tuuli Lappalainen, Henry J. Lin, Yongmei Liu, Deborah A. Nickerson, George Papanicolaou, Jonathan K. Pritchard, Pankaj Qasba, Ali Shojaie, Josh Smith, Nona Sotoodehnia, Kent D. Taylor, Russell P. Tracy, David Van Den Berg, Matthew Wheeler, Stephen S. Rich, Jerome I. Rotter, Alexis Battle, Stephen B. Montgomery

**Author notes:** co-first authors (Taibo Li, Nicole Ferraro). co-senior authors (Alexis Battle, Stephen B. Montgomery).

## Abstract

Each human genome has tens of thousands of rare genetic variants; however, identifying impactful rare variants remains a major challenge. We demonstrate how use of personal multi-omics can enable identification of impactful rare variants by using the Multi-Ethnic Study of Atherosclerosis (MESA) which included several hundred individuals with whole genome sequencing, transcriptomes, methylomes, and proteomes collected across two time points, ten years apart. We evaluated each multi-omic phenotype’s ability to separately and jointly inform functional rare variation. By combining expression and protein data, we observed rare stop variants 62x and rare frameshift variants 216x as frequently as controls, compared to 13x to 27x for expression or protein effects alone. We developed a Bayesian hierarchical model to prioritize specific rare variants underlying multi-omic signals across the regulatory cascade. With this approach, we identified rare variants that exhibited large effect sizes on multiple complex traits including height, schizophrenia, and Alzheimer’s disease.
