## Supplementary Table 1 for "The functional impact of rare variation across the regulatory cascade"

### Sheet: Sheet1
Supplementary Table 1 | Genomic annotations in the Multiomic Watershed model.
Annotation	Type	Description	Imputation value	Source	Method to aggregate across genes as input to Watershed
distTSS	Numeric	Absolute distance to transcription start site	NA	Gencode	Minimum
distTES	Numeric	Absolute distance to transcription end site	NA	Gencode	Minimum
splice_acceptor_variant	Binary	Presence of a splice variant that changes the 2 base region at the 3' end of an intron	0	VEP	Maximum
splice_donor_variant	Binary	Presence of a splice variant that changes the 2 base region at the 5' end of an intron	0	VEP	Maximum
stop_gained	Binary	Presence of a sequence variant whereby at least one base of a codon is changed, resulting in a premature stop codon	0	VEP	Maximum
frameshift_variant	Binary	Presence of a sequence variant which causes a disruption of the translational reading frame	0	VEP	Maximum
stop_lost	Binary	Presence of a sequence variant where at least one base of the stop codon is changed, resulting in an elongated transcript	0	VEP	Maximum
start_lost	Binary	Presence of a codon variant that changes at least one base of the canonical start codon	0	VEP	Maximum
inframe_insertion	Binary	Presence of an inframe non synonymous variant that inserts bases into in the coding sequence	0	VEP	Maximum
inframe_deletion	Binary	Presence of an inframe non synonymous variant that deletes bases from the coding sequence	0	VEP	Maximum
missense_variant	Binary	Presence of a sequence variant, that changes one or more bases, resulting in a different amino acid sequence but where the length is preserved	0	VEP	Maximum
splice_region_variant	Binary	Presence of a sequence variant in which a change has occurred within the region of the splice site, either within 1-3 bases of the exon or 3-8 bases of the intron	0	VEP	Maximum
incomplete_terminal_codon_variant	Binary	Presence of a sequence variant where at least one base of the final codon of an incompletely annotated transcript is changed	0	VEP	Maximum
stop_retained_variant	Binary	Presence of a sequence variant where at least one base in the terminator codon is changed, but the terminator remains	0	VEP	Maximum
synonymous_variant	Binary	Presence of a sequence variant where there is no resulting change to the encoded amino acid	0	VEP	Maximum
coding_sequence_variant	Binary	Presence of a sequence variant that changes the coding sequence	0	VEP	Maximum
5_prime_UTR_variant	Binary	Presence of a variant in the 5' UTR	0	VEP	Maximum
3_prime_UTR_variant	Binary	Presence of a variant in the 3' UTR	0	VEP	Maximum
non_coding_transcript_exon_variant	Binary	Presence of a sequence variant that changes non-coding exon sequence in a non-coding transcript	0	VEP	Maximum
intron_variant	Binary	Presence of a transcript variant occurring within an intron	0	VEP	Maximum
NMD_transcript_variant	Binary	Presence of a variant in a transcript that is the target of NMD	0	VEP	Maximum
non_coding_transcript_variant	Binary	Presence of a transcript variant of a non coding RNA gene	0	VEP	Maximum
upstream_gene_variant	Binary	Presence of a sequence variant located 5' of a gene	0	VEP	Maximum
downstream_gene_variant	Binary	Presence of a sequence variant located 3' of a gene	0	VEP	Maximum
TFBS_ablation	Binary	Presence of a feature ablation whereby the deleted region includes a transcription factor binding site	0	VEP	Maximum
TF_binding_site_variant	Binary	Presence of a sequence variant located within a transcription factor binding site	0	VEP	Maximum
regulatory_region_variant	Binary	Presence of a sequence variant located within a regulatory region	0	VEP	Maximum
intergenic_variant	Binary	Presence of a sequence variant located in the intergenic region, between genes	0	VEP	Maximum
phyloP	Numeric	phyloP 100way value	0	CADD	Maximum
GC	Numeric	Maximum percent GC in a window of +/- 75bp	0.418	CADD	Maximum
CpG	Numeric	Maximum percent CpG in a window of +/- 75bp	0.024	CADD	Maximum
SIFTcat_deleterious	Binary	Presence of "deleterious" SIFT variant	0	CADD	Maximum
SIFTcat_tolerated	Binary	Presence of "tolerated" SIFT variant	0	CADD	Maximum
SIFTval	Numeric	SIFT score	0	CADD	Maximum
PolyPhenCat_benign	Binary	Presence of "benign" PolyPhen variant	0	CADD	Maximum
PolyPhenCat_possibly_damaging	Binary	Presence of "possibly damaging" PolyPhen variant	0	CADD	Maximum
PolyPhenVal	Numeric	PolyPhen Score	0	CADD	Maximum
bstatistic	Integer	Background selection score	800.261	CADD	Maximum
priPhCons	Numeric	Primate PhastCons conservation score (excl. human)	0	CADD	Maximum
mamPhCons	Numeric	Mammalian PhastCons conservation score	0	CADD	Maximum
verPhCons	Numeric	Vertebrate PhastCons conservation score	0	CADD	Maximum
priPhyloP	Numeric	Primate PhyloP score (excl. human)	-0.029	CADD	Maximum
mamPhyloP	Numeric	Mammalian PhyloP score (excl. human)	-0.005	CADD	Maximum
verPhyloP	Numeric	Vertebrate PhyloP score (excl. human)	0.042	CADD	Maximum
GerpN	Numeric	Neutral evolution score defined by GERP++	3	CADD	Maximum
GerpS	Numeric	Rejected Substitution score defined by GERP++	-0.2	CADD	Maximum
PHRED	Numeric	CADD PHRED Score	0	CADD	Maximum
tOverlapMotifs	Numeric	Number of overlapping predicted TF motifs	0	CADD	Maximum
EncodeH3K4me1-sum	Numeric	Sum of Encode H3K4me1 levels (from 13 cell lines)	0	CADD	Maximum
EncodeH3K4me2-sum	Numeric	Sum of Encode H3K4me2 levels (from 14 cell lines)	0	CADD	Maximum
EncodeH3K4me3-sum	Numeric	Sum of Encode H3K4me3 levels (from 14 cell lines)	0	CADD	Maximum
EncodeH3K9ac-sum	Numeric	Sum of Encode H3K9ac levels (from 13 cell lines)	0	CADD	Maximum
EncodeH3K9me3-sum	Numeric	Sum of Encode H3K9me3 levels (from 14 cell lines)	0	CADD	Maximum
EncodeH3K27ac-sum	Numeric	Sum of Encode H3K27ac levels (from 14 cell lines)	0	CADD	Maximum
EncodeH3K27me3-sum	Numeric	Sum of Encode H3K27me3 levels (from 14 cell lines)	0	CADD	Maximum
EncodeH3K36me3-sum	Numeric	Sum of Encode H3K36me3 levels (from 10 cell lines)	0	CADD	Maximum
EncodeH3K79me2-sum	Numeric	Sum of Encode H3K79me2 levels (from 13 cell lines)	0	CADD	Maximum
EncodeH4K20me1-sum	Numeric	Sum of Encode H4K20me1 levels (from 11 cell lines)	0	CADD	Maximum
EncodeH2AFZ-sum	Numeric	Sum of Encode H2AFZ levels (from 13 cell lines)	0	CADD	Maximum
EncodeDNase-sum	Numeric	Sum of Encode DNase-seq levels (from 12 cell lines)	0	CADD	Maximum
EncodetotalRNA-sum	Numeric	Sum of Encode totalRNA-seq levels (from 10 cell lines always minus and plus strand)	0	CADD	Maximum
SpliceAI-acc-gain	Numeric	Masked SpliceAI acceptor gain score	0	CADD	Maximum
SpliceAI-acc-loss	Numeric	Masked SpliceAI acceptor loss score	0	CADD	Maximum
SpliceAI-don-gain	Numeric	Masked SpliceAI donor gain score	0	CADD	Maximum
SpliceAI-don-loss	Numeric	Masked SpliceAI donor loss score	0	CADD	Maximum
MMSp_acceptorIntron	Numeric	MMSplice acceptor intron (intron 3’) score	0	CADD	Maximum
MMSp_acceptor	Numeric	MMSplice acceptor score	0	CADD	Maximum
MMSp_exon	Numeric	MMSplice exon score	0	CADD	Maximum
MMSp_donor	Numeric	MMSplice donor score	0	CADD	Maximum
MMSp_donorIntron	Numeric	MMSplice donor intron (intron 5’) )score	0	CADD	Maximum
RemapOverlapTF	integer	Remap number of different transcription factors binding	0	CADD	Maximum
MAF	Numeric	Minor allele frequency of rare variants	NA	MESA	Minimum
num_rare_variants	Integer	Number of rare variants nearby gene	NA	MESA	Sum
